# Mechanism and function of root circumnutation

**DOI:** 10.1101/2020.05.04.075127

**Authors:** Isaiah Taylor, Kevin Lehner, Erin McCaskey, Niba Nirmal, Yasemin Ozkan-Aydin, Mason Murray-Cooper, Rashmi Jain, Elliot W. Hawkes, Pamela C. Ronald, Daniel I. Goldman, Philip N. Benfey

## Abstract

Early root growth is critical for plant establishment and survival. We have identified a molecular pathway required for oscillatory root tip movement known as circumnutation. Here we report a multiscale investigation of the regulation and function of this phenomenon. We identify key cell signaling events comprising interaction of the ethylene, cytokinin, and auxin hormone signaling pathways. We identify the gene *Oryza sativa Histidine Kinase-1/OsHK1*, as well as the auxin influx carrier gene *OsAUX1*, as essential regulators of this process in rice. Robophysical modelling demonstrated the benefits of tip movement for navigating past obstacles, prompting us to challenge mutant and wild-type plants with different substrates. Consistent with model behavior, root circumnutation facilitated exploration of a solid surface and promoted seedling establishment in rocky soil. Thus, the integration of robotics, physics and biology elucidated the functional importance of root circumnutation and uncovered the molecular mechanisms underlying its regulation.

**One sentence summary:** Circumnutation facilitates root exploration.

---

During the life cycle of a plant, penetration of roots into soil is a fundamental yet physically challenging task (*1*, *2*). This is especially true for the primary root (the first root to emerge from the seed), because it provides the seedling with its sole source of anchorage and water/nutrient absorption, and because it must enter the soil absent other mechanical support (*3*, *4*). The emergent primary root faces two related challenges: it must grow into a heterogeneous soil substrate wherever the seed lands, and it must do so when the seed is otherwise unanchored. Species adapted to growing in wetlands, such as rice, face the added complication of establishing during sporadic floods that pose a catastrophic danger of washout (*5*–*7*). Thus, the earliest stages of root growth represent a critical window of survival when rapid and robust root penetration into soil is essential. It is therefore logical to posit that primary root growth strategies have evolved to meet the challenges arising from the myriad growth conditions seedling roots encounter.
