## Supplementary material for "Mechanism and function of root circumnutation": Data S1: wt_mutant_length_position.csv

plant	root_length_px	genotype	x_beg	x_end	y_beg	y_end
267.1	186.9	wt	536	537	520	689
267.2	193.2	wt	643	641	525	687
267.3	193.6	wt	766	748	529	699
267.4	224.1	wt	853	845	531	704
268.1	202.7	wt	519	520	540	711
268.2	164	wt	636	620	542	679
268.3	211.6	wt	748	786	541	709
268.4	182.9	wt	873	892	542	679
269.1	153.3	wt	533	533	542	673
269.2	182.4	wt	625	601	549	700
269.3	138.2	wt	741	749	534	647
269.4	188	wt	849	865	543	707
270.1	243.7	wt	536	507	488	682
270.3	213	wt	762	748	478	666
270.4	186.9	wt	872	880	477	640
271.1	255.8	hk1_2	515	521	495	732
271.2	297.2	hk1_2	599	610	503	776
271.3	274	hk1_2	741	742	509	759
271.4	297.3	hk1_2	863	858	507	764
272.1	311.5	hk1_2	534	552	512	791
272.3	263.6	hk1_2	767	774	506	738
272.4	259.5	hk1_2	878	852	508	740
273.1	313.1	hk1_2	521	539	487	768
273.2	307.2	hk1_2	637	662	497	777
273.3	259.9	hk1_2	767	763	502	744
273.4	289.9	hk1_2	879	878	501	763
274.1	300.7	hk1_2	538	552	487	755
274.2	291	hk1_2	639	629	490	756
274.3	257.2	hk1_2	781	775	500	735
274.3	304.9	hk1_2	888	887	492	770
275.1	309	hk1_2	500	517	498	773
275.2	249.6	hk1_2	600	542	505	697
275.4	273.9	hk1_2	852	834	499	743
276.1	292.5	hk1_3	551	561	535	801
276.2	295.4	hk1_3	651	627	542	814
276.3	299	hk1_3	777	790	539	812
277.1	265	hk1_3	543	569	472	717
277.3	306	hk1_3	779	787	472	751
277.4	316.9	hk1_3	879	846	474	749
278.1	295	hk1_3	541	574	518	789
278.2	274.4	hk1_3	635	639	513	761
278.3	253.3	hk1_3	769	771	511	741
278.4	281.2	hk1_3	879	854	506	759
279.1	281	hk1_3	529	584	527	776
279.2	290.6	hk1_3	634	674	535	795
279.4	261.6	hk1_3	866	875	530	770
280.1	262.7	hk1_3	536	563	501	736
280.2	298.2	hk1_3	633	651	499	769
280.3	281.5	hk1_3	769	752	507	767
280.4	286.6	hk1_3	890	865	499	756
281.1	305.6	hk1_1	588	613	536	813
281.2	285.3	hk1_1	695	679	541	804
281.3	282.1	hk1_1	797	794	526	785
281.4	269.7	hk1_1	883	857	524	764
282.1	316.6	hk1_1	551	569	538	830
282.2	244.1	hk1_1	650	651	544	755
282.3	279.6	hk1_1	761	762	530	783
283.1	251.2	hk1_1	524	525	510	724
283.2	279.7	hk1_1	633	656	516	768
283.3	255.5	hk1_1	751	760	518	755
283.4	265.4	hk1_1	855	848	516	760
284.1	335.9	hk1_1	540	551	510	810
284.2	251.2	hk1_1	640	631	512	736
284.3	300.6	hk1_1	771	761	514	788
284.4	302.5	hk1_1	879	873	517	793
285.2	332.7	hk1_1	632	650	511	811
285.3	301.9	hk1_1	764	771	508	780
285.4	300.5	hk1_1	871	859	501	774
