## Supplementary material for "Mechanism and function of root circumnutation": Data S4: Analysis_WT_final_graphs.xlsx

### Sheet: Notes
Each sheet contains the cell measurements for an individual root as well as a single media slice displaying the overall shape of the root for reference.
"Angle dist" refers to the point that was determined to be the position of maximum bend along the midline of the root. This is the reference point for our 15-cell length calculation.

### Sheet: Xkit_1_7mid
File	Xkit_1_7mid.czi
Angle	25.328	154.672
Angle Dist	1010.82
Outer	1
Inner	0
Cell Number	Midling Dist	Cell Length	Outer/Inner
1	713.423	10.206	Inner
2	730.458	11.156	Inner
3	742.801	6.485	Inner
4	749.84	8.884	Inner
5	765.702	12.385	Inner
6	778.045	9.727	Inner
7	786.867	9.412	Inner
8	793.344	16.48	Inner
9	801.556	10.312	Inner
10	812.116	11.8	Inner
11	825.371	12.707	Inner
12	837.105	7.974	Inner
13	842.972	6.909	Inner
14	846.493	5.987	Inner
15	848.84	7.974	Inner
16	852.967	6.227	Inner
17	858.834	10.135	Inner
18	908.162	14.139	Inner
19	924.024	13.291	Inner
20	938.115	8.406	Inner
21	951.014	7.974	Inner
22	961.006	12.124	Inner
23	970.433	15.315	Inner
24	985.122	11.974	Inner
25	997.464	13.471	Inner
26	1019.82	13.471	Inner
27	1032.91	13.299	Inner
28	1043.03	17.302	Inner
29	1065.61	15.808	Inner
30	1086.97	13.245	Inner
31	1101.96	11.734	Inner
32	1105.84	12.91	Inner
33	1116.22	12.439	Inner
34	1133.29	10.917	Inner
35	1143.26	9.162	Inner
36	1149.95	24.586	Inner
37	1174.04	14.188	Inner
38	1201.13	16.807	Inner
39	1213.76	26.958	Inner
40	1232.22	13.307	Inner
41	1248.97	18.097	Inner
42	1268.34	26.109	Inner
43	1289.5	18.257	Inner
44	1295.9	19.616	Inner
1	904.095	11.561	Outer
2	912.916	14.2	Outer
3	965.168	7.1	Outer
4	974.55	9.998	Outer
5	982.761	9.466	Outer
6	992.77	15.042	Outer
7	995.111	16.275	Outer
8	1035.38	20.783	Outer
9	1057.48	18.435	Outer
10	1057.48	14.28	Outer
11	1071.09	22.574	Outer
12	1093.87	12.436	Outer
13	1102.84	32.262	Outer
14	1113.43	18.083	Outer
15	1149.43	22.224	Outer
16	1151.47	24.071	Outer
17	1166.71	31.398	Outer
18	1202.69	23.225	Outer
19	1224.23	20.422	Outer
20	1251.69	26.209	Outer
21	1280.65	26.18	Outer
22	1289.2	26.219	Outer

### Sheet: Xkit_16_15rig
File	Xkit_16_15rig
Angle	20.746	159.254
Angle Dist	995.256
Outer	1
Inner	0
Cell Number	Midling Dist	Cell Length	Outer/Inner
1	691.266	10.403	Inner
2	701.665	7.094	Inner
3	703.939	4.471	Inner
4	724.017	6.105	Inner
5	731.847	7.621	Inner
6	737.828	9.283	Inner
7	751.212	9.584	Inner
8	762.034	9.105	Inner
9	762.746	5.251	Inner
10	783.25	11.72	Inner
11	787.38	6.872	Inner
12	792.221	8.406	Inner
13	797.062	11.03	Inner
14	807.456	9.105	Inner
15	820.841	12.646	Inner
16	832.802	12.646	Inner
17	839.494	10.793	Inner
18	846.186	13.573	Inner
19	855.157	10.411	Inner
20	869.681	8.558	Inner
21	881.214	10.641	Inner
22	892.747	10.641	Inner
23	910.261	8.558	Inner
24	922.223	9.329	Inner
25	945.719	8.668	Inner
26	954.261	8.728	Inner
27	965.084	8.406	Inner
28	974.226	8.532	Inner
29	981.86	12.957	Inner
30	990.984	10.69	Inner
31	1006.63	17.336	Inner
32	1020.81	13.693	Inner
33	1029.15	9.627	Inner
34	1037.03	10.34	Inner
35	1048.36	11.729	Inner
36	1086.97	17.116	Inner
37	1102.28	24.661	Inner
38	1126.52	19.333	Inner
39	1149.83	20.201	Inner
40	1170.01	29.756	Inner
41	1201.43	53.551	Inner
42	1250.66	21.764	Inner
43	1273.85	28.028	Inner
1	655.483	7.599	Outer
2	645.801	8.303	Outer
3	671.857	8.548	Outer
4	661.466	8.639	Outer
5	622.755	9.217	Outer
6	769.981	9.744	Outer
7	900.109	10.262	Outer
8	811.21	10.465	Outer
9	950.819	10.69	Outer
10	955.769	10.769	Outer
11	933.425	10.918	Outer
12	861.08	11.074	Outer
13	866.317	11.074	Outer
14	875.91	11.074	Outer
15	708.318	11.13	Outer
16	723.183	11.13	Outer
17	1063.48	11.308	Outer
18	759.95	11.347	Outer
19	804.891	11.522	Outer
20	968.111	11.758	Outer
21	734.321	11.777	Outer
22	699.032	11.819	Outer
23	983.078	11.923	Outer
24	684.508	11.937	Outer
25	833.637	12.091	Outer
26	693.484	12.248	Outer
27	994.357	12.284	Outer
28	826.81	13.055	Outer
29	796.717	13.4	Outer
30	888.225	13.836	Outer
31	846.582	14.462	Outer
32	907.959	14.687	Outer
33	914.282	14.687	Outer
34	787.436	14.92	Outer
35	1078.19	15.12	Outer
36	972.581	15.678	Outer
37	1111.84	15.861	Outer
38	1096.33	16.419	Outer
39	1015.92	17.417	Outer
40	1128.38	17.723	Outer
41	1026.18	20.526	Outer
42	1140.98	21.298	Outer
43	1042.72	21.556	Outer
44	1227.74	26.056	Outer
45	1160.98	26.483	Outer
46	1263.9	27.386	Outer
47	1174.66	40.528	Outer

### Sheet: Xkit_4_4mid
File	Xkit_4_4mid.czi
Angle	20.132	159.868
Angle Dist	1049
Outer	1
Inner	0
Cell Number	Midling Dist	Cell Length	Outer/Inner
1	741.351	6.785	Inner
2	758.688	6.461	Inner
3	761.312	7.655	Inner
4	767.125	7.599	Inner
5	772.371	7.056	Inner
6	803.169	7.712	Inner
7	811.835	7.872	Inner
8	820.501	7.518	Inner
9	835.212	12.649	Inner
10	845.702	12.377	Inner
11	854.145	9.511	Inner
12	868.856	11.561	Inner
13	885.391	9.607	Inner
14	898.579	9.01	Inner
15	913.846	14.06	Inner
16	928.539	11.706	Inner
17	942.906	15.07	Inner
18	956.803	11.904	Inner
19	971.3	14.117	Inner
20	988.469	9.2	Inner
21	1001.17	9.459	Inner
22	1009.82	8.806	Inner
23	1022.51	9.998	Inner
24	1034.22	9.557	Inner
25	1042.46	13.284	Inner
26	1047.5	12.461	Inner
27	1064.19	21.587	Inner
28	1083.44	19.137	Inner
29	1102.61	14.583	Inner
30	1122.69	17.87	Inner
31	1146.65	18.271	Inner
32	1162.37	12.046	Inner
33	1180.71	19.511	Inner
34	1198.99	20.761	Inner
35	1214.78	28.647	Inner
36	1234.72	28.339	Inner
37	1269.39	18.846	Inner
38	1282.8	26.501	Inner
39	1307.81	22.046	Inner
40	1326.09	20.761	Inner
1	746.326	5.055	Outer
2	749.968	6.562	Outer
3	757.611	10.002	Outer
4	760.233	7.001	Outer
5	764.681	6.479	Outer
6	765.478	10.002	Outer
7	774.146	9.808	Outer
8	780.19	7.529	Outer
9	791.467	9.2	Outer
10	798.066	8.584	Outer
11	812.772	6.785	Outer
12	817.801	8.668	Outer
13	823.642	6.919	Outer
14	836.336	13.157	Outer
15	848.044	7.385	Outer
16	853.902	8.256	Outer
17	859.12	9.397	Outer
18	871.008	18.732	Outer
19	888.116	8.86	Outer
20	901.806	15.707	Outer
21	918.117	16.543	Outer
22	930.2	19.272	Outer
23	943.893	19.399	Outer
24	956.781	10.683	Outer
25	969.67	13.193	Outer
26	983.159	19.214	Outer
27	1006.32	13.299	Outer
28	1022.43	13.629	Outer
29	1030.88	19.532	Outer
30	1043.43	17.887	Outer
31	1055.9	17.403	Outer
32	1069.2	21.982	Outer
33	1092.58	19.168	Outer
34	1109.27	19.726	Outer
35	1134.39	23.086	Outer
36	1150.99	29.166	Outer
37	1179.93	27.891	Outer
38	1213.96	31.594	Outer
39	1233.07	37.834	Outer
40	1287.85	27.035	Outer
41	1306.94	22.143	Outer
42	1327.71	39.457	Outer

### Sheet: Xkit_9_3rig
File	Xkit_9_3rig.czi
Angle	19.429	160.571
Angle Dist	924.363
Outer	1
Inner	0
Cell Number	Midling Dist	Cell Length	Outer/Inner
1	659.733	6.642	Outer
2	663.901	7.069	Outer
3	674.689	7.069	Outer
4	696.291	7.057	Outer
5	702.1	7.069	Outer
6	710.4	7.484	Outer
7	717.04	9.133	Outer
8	727.831	10.378	Outer
9	736.963	7.166	Outer
10	742.774	5.944	Outer
11	756.056	9.963	Outer
12	766.863	5.812	Outer
13	775.981	8.728	Outer
14	783.465	7.898	Outer
15	790.936	10.387	Outer
16	798.407	10.453	Outer
17	803.389	9.217	Outer
18	810.861	5.135	Outer
19	815.843	11.742	Outer
20	829.987	10.92	Outer
21	834.113	10.101	Outer
22	843.337	9.691	Outer
23	857.472	9.629	Outer
24	864.925	7.985	Outer
25	870.781	12.929	Outer
26	876.578	9.963	Outer
27	880.778	12.976	Outer
28	888.232	10.865	Outer
29	900.773	9.629	Outer
30	910.846	9.584	Outer
31	920.104	8.06	Outer
32	927.622	14.677	Outer
33	944.405	15.824	Outer
34	955.577	8.875	Outer
35	968.135	7.518	Outer
36	977.416	11.69	Outer
37	987.941	13.035	Outer
38	994.59	10.177	Outer
39	1003.25	10.545	Outer
40	1016.34	12.216	Outer
41	1028.42	14.004	Outer
42	1039.93	13.291	Outer
43	1072.88	15.108	Outer
44	1086	11.833	Outer
45	1103.9	22.477	Outer
46	1124.89	20.599	Outer
47	1144.3	27.139	Outer
48	1165.05	24.71	Outer
49	1187.88	30.644	Outer
50	1219.38	26.314	Outer
51	1248.26	28.894	Outer
52	1268.47	26.255	Outer
53	1288.94	38.872	Outer
54	1293.14	23.115	Outer
1	770.186	8.925	Inner
2	794.26	9.475	Inner
3	810.042	7.828	Inner
4	813.363	8.321	Inner
5	818.388	7.28	Inner
6	844.161	6.188	Inner
7	851.607	7.28	Inner
8	856.639	7.828	Inner
9	864.983	7.925	Inner
10	870.846	9.555	Inner
11	886.632	9.555	Inner
12	890.77	8.059	Inner
13	902.492	6.114	Inner
14	920.169	12.779	Inner
15	921.859	7.196	Inner
16	925.257	8.925	Inner
17	929.377	6.188	Inner
18	938.583	8.059	Inner
19	948.681	9.555	Inner
20	962.189	10.206	Inner
21	970.649	10.025	Inner
22	984.268	10.101	Inner
23	993.716	9.555	Inner
24	1003.97	11.411	Inner
25	1006.59	11.194	Inner
26	1031	9.667	Inner
27	1042.53	11.029	Inner
28	1055.66	11.833	Inner
29	1074.58	9.808	Inner
30	1081.66	8.467	Inner
31	1100.83	15.229	Inner
32	1123.41	16.807	Inner
33	1131.84	18.758	Inner
34	1146	11.995	Inner
35	1167	16.193	Inner
36	1180.67	15.587	Inner
37	1186.17	16.891	Inner
38	1196.92	19.086	Inner
39	1212.67	13.157	Inner
40	1228.42	20.358	Inner
41	1247.84	20.148	Inner
42	1259.14	18.116	Inner
43	1283.56	19.036	Inner

### Sheet: Xkit_12_9lef
File	Xkit_12_9lef
Angle	18.787	161.213
Angle Dist	857.222
Outer	1
Inner	0
Cell Number	Midling Dist	Cell Length	Outer/Inner
1	541.192	7.931	Inner
2	571.64	9.896	Inner
3	594.438	7.575	Inner
4	603.715	4.641	Inner
5	616.414	6.758	Inner
6	632.465	7.956	Inner
7	639.144	6.869	Inner
8	650.122	8.344	Inner
9	659.289	7.518	Inner
10	665.158	6.694	Inner
11	673.604	8.757	Inner
12	682.767	5.741	Inner
13	690.246	8.264	Inner
14	696.113	6.645	Inner
15	704.554	7.473	Inner
16	710.425	5.468	Inner
17	720.414	7.106	Inner
18	727.932	6.655	Inner
19	738.023	5.827	Inner
20	742.247	9.557	Inner
21	765.6	7.291	Inner
22	783.86	4.151	Inner
23	790.549	4.234	Inner
24	797.996	5.397	Inner
25	798.824	5.397	Inner
26	808.834	6.241	Inner
27	814.639	7.484	Inner
28	822.143	7.069	Inner
29	833.753	9.972	Inner
30	842.961	6.645	Inner
31	851.25	11.209	Inner
32	863.731	13.699	Inner
33	878.8	12.662	Inner
34	884.566	9.142	Inner
35	905.363	6.694	Inner
36	915.286	10.825	Inner
37	922.765	14.536	Inner
38	936.048	17.856	Inner
39	965.105	15.776	Inner
40	985.045	13.291	Inner
41	999.233	11.216	Inner
42	1013.25	17.441	Inner
43	1029.86	10.825	Inner
44	1035.69	10.378	Inner
45	1051.48	15.366	Inner
46	1065.59	22.037	Inner
47	1082.22	13.532	Inner
48	1093.94	20.409	Inner
49	1114.76	13.31	Inner
50	1125.67	16.626	Inner
51	1147.26	17.928	Inner
52	1150.64	22.686	Inner
53	1173.12	23.073	Inner
54	1199.87	24.1	Inner
1	556.417	5.539	Outer
2	559.683	5.251	Outer
3	564.733	5.251	Outer
4	569.93	6.758	Outer
5	576.61	5.539	Outer
6	583.296	5.05	Outer
7	586.71	5.135	Outer
8	588.346	3.938	Outer
9	594.359	5.944	Outer
10	600.379	5.57	Outer
11	604.613	7.655	Outer
12	611.292	5.812	Outer
13	622.207	6.35	Outer
14	630.014	9.629	Outer
15	641.613	8.344	Outer
16	645.838	5.827	Outer
17	648.219	5.646	Outer
18	651.707	7.931	Outer
19	656.757	5.206	Outer
20	664.271	8.875	Outer
21	674.378	4.828	Outer
22	683.537	11.579	Outer
23	691.054	6.044	Outer
24	695.279	5.539	Outer
25	707.02	6.241	Outer
26	708.558	8.06	Outer
27	715.359	8.344	Outer
28	723.446	10.92	Outer
29	731.23	6.35	Outer
30	735.452	4.982	Outer
31	744.724	8.313	Outer
32	754.707	6.758	Outer
33	760.578	9.998	Outer
34	769.742	7.166	Outer
35	780.557	11.278	Outer
36	785.668	8.757	Outer
37	791.456	7.106	Outer
38	796.463	7.898	Outer
39	802.25	7.575	Outer
40	811.383	6.241	Outer
41	819.686	15.877	Outer
42	833.008	8.303	Outer
43	843.829	7.217	Outer
44	852.122	16.387	Outer
45	862.113	9.511	Outer
46	872.895	9.133	Outer
47	884.587	13.081	Outer
48	897.068	8.307	Outer
49	901.17	11.913	Outer
50	902.829	17.998	Outer
51	913.612	12.153	Outer
52	926.033	13.01	Outer
53	932.674	14.955	Outer
54	950.103	13.849	Outer
55	960.896	13.296	Outer
56	978.332	14.487	Outer
57	987.564	12.046	Outer
58	990.884	11.209	Outer
59	1000.01	16.196	Outer
60	1004.19	11.239	Outer
61	1010.83	17.066	Outer
62	1014.98	21.603	Outer
63	1025.73	18.268	Outer
64	1029.89	14.402	Outer
65	1038.2	19.381	Outer
66	1044.01	14.955	Outer
67	1055.7	23.307	Outer
68	1059.84	18.576	Outer
69	1072.33	24.041	Outer
70	1084.04	20.579	Outer
71	1098.98	15.991	Outer
72	1100.63	18.585	Outer
73	1114.01	26.017	Outer
74	1119.87	30.441	Outer
75	1144	31.349	Outer
76	1160.69	27.151	Outer
77	1172.42	17.723	Outer
78	1193.16	35.496	Outer
79	1194.07	24.136	Outer
80	1212.41	21.188	Outer
81	1230.91	22.814	Outer
82	1240.16	24.135	Outer
83	1244.46	35.284	Outer
84	1251.16	29.859	Outer
85	1276.38	27.495	Outer
86	1285.55	31.519	Outer

### Sheet: Xkit_13_9rig
File	Xkit_13_9rig			Notes: additional two lines are to ensure angle is set in the right spot as this angle is rather high
Angle	25.272	154.728
Angle Dist	877.019
Cell Number	Midling Dist	Cell Length	Outer/Inner
1	599.078	6.114	Inner
2	626.588	6.665	Inner
3	638.32	7.28	Inner
4	649.22	7.769	Inner
5	663.535	8.321	Inner
6	671.874	8.739	Inner
7	685.262	9.475	Inner
8	697.003	9.555	Inner
9	714.509	10.647	Inner
10	717.883	11.293	Inner
11	725.425	11.411	Inner
12	735.519	11.411	Inner
13	747.259	11.676	Inner
14	749.729	11.888	Inner
15	762.403	11.952	Inner
16	774.034	11.981	Inner
17	788.354	12.29	Inner
18	800.918	12.489	Inner
19	810.08	12.605	Inner
20	824.401	13.8	Inner
21	839.434	15.309	Inner
22	854.577	15.5	Inner
23	874.069	15.561	Inner
24	889.801	15.627	Inner
25	904.125	15.966	Inner
26	916.689	16.28	Inner
27	927.609	16.616	Inner
28	946.351	16.898	Inner
29	958.683	18.209	Inner
30	976.567	18.475	Inner
31	991.526	19.215	Inner
32	999.695	19.396	Inner
33	1020.68	19.499	Inner
34	1036.54	20.244	Inner
35	1056.17	20.565	Inner
36	1081.01	21.398	Inner
37	1107.38	22.061	Inner
38	1142.69	22.12	Inner
39	1154.22	24.355	Inner
40	1194.31	27.531	Inner
41	1219.56	33.668	Inner
42	1241.89	36.195	Inner
1	621.602	8.344	Outer
2	624.907	6.758	Outer
3	626.561	7.575	Outer
4	630.746	7.985	Outer
5	637.532	11.077	Outer
6	658.418	13.401	Outer
7	676.852	9.171	Outer
8	685.194	9.283	Outer
9	697.865	9.629	Outer
10	708.572	8.467	Outer
11	717.839	9.067	Outer
12	727.932	13.445	Outer
13	732.874	16.858	Outer
14	753.883	13.388	Outer
15	772.318	17.613	Outer
16	785.705	14.904	Outer
17	805.787	16.527	Outer
18	815.775	17.57	Outer
19	822.575	13.445	Outer
20	836.785	15.5	Outer
21	848.635	12.789	Outer
22	864.716	13.598	Outer
23	876.457	15.511	Outer
24	892.199	21.346	Outer
25	909.923	16.822	Outer
26	927.423	23.106	Outer
27	942.214	21.139	Outer
28	957.552	18.379	Outer
29	968.578	25.998	Outer
30	997.778	26.675	Outer
31	1017.7	24.295	Outer
32	1026.64	25.946	Outer
33	1045.11	30.61	Outer
34	1052.2	23.366	Outer
35	1068.58	26.112	Outer
36	1096.39	22.356	Outer
37	1121.26	33.636	Outer
38	1152.99	21.543	Outer
39	1173.71	24.517	Outer
40	1193.72	43.468	Outer
41	1238.32	38.623	Outer
42	1242.82	36.776	Outer

### Sheet: Xkit_14_15lef
File	Xkit_14_15lef
Angle	28.957	151.043
Angle Dist	706.447
Cell Number	Midling Dist	Cell Length	Outer/Inner
1	431.656	14.333	Inner
2	450.072	11.888	Inner
3	455.941	11.564	Inner
4	463.587	11.293	Inner
5	480.374	11.888	Inner
6	491.293	15.753	Inner
7	505.099	9.682	Inner
8	527.16	10.502	Inner
9	540.03	8.467	Inner
10	553.435	14.188	Inner
11	563.319	12.377	Inner
12	574.608	14.707	Inner
13	591.413	18.557	Inner
14	610.332	12.957	Inner
15	623.458	13.157	Inner
16	631.491	10.765	Inner
17	649.374	18.097	Inner
18	668.807	14.391	Inner
19	687.764	13.838	Inner
20	697.182	11.558	Inner
21	705.648	18.4	Inner
22	729.009	15.85	Inner
23	745.715	19.803	Inner
24	758.352	34.911	Inner
25	787.344	18.607	Inner
26	796.622	21.806	Inner
27	800.26	27.531	Inner
28	816.582	28.629	Inner
29	855.077	34.603	Inner
30	877.006	38.02	Inner
31	910.182	33.469	Inner
32	943.082	38.309	Inner
33	981.274	39.383	Inner
34	1025.91	46.666	Inner
35	1059.27	35.923	Inner
1	430.959	7.28	Outer
2	434.959	9.01	Outer
3	447.494	11.411	Outer
4	455.961	12.779	Outer
5	466.388	11.208	Outer
6	476.112	8.795	Outer
7	493.789	11.923	Outer
8	508.718	10.69	Outer
9	523.905	13.671	Outer
10	524.814	11.729	Outer
11	545.032	11.637	Outer
12	546.64	11.617	Outer
13	565.257	11.564	Outer
14	567.111	12.259	Outer
15	571.276	14.677	Outer
16	580.215	12.067	Outer
17	585.463	13.265	Outer
18	600.72	12.44	Outer
19	621.226	16.19	Outer
20	632.016	16.153	Outer
21	654.122	13.75	Outer
22	663.808	15.889	Outer
23	682.016	21.168	Outer
24	708.402	26.598	Outer
25	734.363	29.187	Outer
26	745.901	18.509	Outer
27	759.994	27.863	Outer
28	782.666	41.366	Outer
29	806.167	22.344	Outer
30	837.059	31.088	Outer
31	862.702	22.502	Outer
32	901.252	17.7	Outer
33	905.388	24.72	Outer
34	914.365	38.194	Outer
35	919.649	29.133	Outer
36	943.146	29.565	Outer
37	979.266	14.997	Outer
38	994.476	40.217	Outer

### Sheet: Xkit_7_6rig
File	Xkit_7_6rig			Note: there are a few jumps in distance in this one when I couldn’t find a good cell to measure
Angle	27.782	152.218
Angle Dist	853.975
Cell Number	Midling Dist	Cell Length	Outer/Inner
1	547.545	8.211	Outer
2	558.804	8.177	Outer
3	569.59	6.694	Outer
4	577.758	9.584	Outer
5	584.555	14.116	Outer
6	592.613	12.493	Outer
7	600.485	8.668	Outer
8	608.359	9.279	Outer
9	619.142	9.979	Outer
10	629.154	11.785	Outer
11	629.929	9.049	Outer
12	638.071	11.99	Outer
13	647.331	9.816	Outer
14	660.742	11.564	Outer
15	671.861	13.995	Outer
16	688.201	13.572	Outer
17	692.67	11.697	Outer
18	704.555	14.142	Outer
19	705.284	17.979	Outer
20	713.46	11.68	Outer
21	729.794	11.087	Outer
22	732.379	12.855	Outer
23	746.591	15.1	Outer
24	760.69	12.392	Outer
25	767.806	12.13	Outer
26	778.629	11.139	Outer
27	795.715	12.029	Outer
28	801.695	16.834	Outer
29	815.527	16.855	Outer
30	820.368	20.579	Outer
31	845.713	24.262	Outer
32	851.267	16.925	Outer
33	853.545	18.06	Outer
34	874.05	18.192	Outer
35	893.415	23.21	Outer
36	902.388	19.395	Outer
37	916.64	19.595	Outer
38	929.313	23.949	Outer
39	954.053	23.262	Outer
40	979.915	22.972	Outer
41	991.588	25.353	Outer
42	996.903	41.405	Outer
43	1044	30.644	Outer
44	1063.56	32.489	Outer
45	1073.55	39.063	Outer
46	1092.3	40.658	Outer
47	1126.37	42.893	Outer
1	559.867	8.229	Inner
2	562.763	4.325	Inner
3	570.367	5.767	Inner
4	573.785	6.707	Inner
5	581.135	7.484	Inner
6	588.227	5.944	Inner
7	594.261	8.558	Inner
8	599.512	7.632	Inner
9	605.038	7.484	Inner
10	611.07	7.484	Inner
11	614.756	8.75	Inner
12	620.291	4.859	Inner
13	624.761	3.022	Inner
14	629.935	8.668	Inner
15	638.107	7.365	Inner
16	645.517	7.196	Inner
17	652.931	6.578	Inner
18	659.254	7.834	Inner
19	664.816	5.2	Inner
20	673.754	5.2	Inner
21	680.077	6.847	Inner
22	683.785	5.57	Inner
23	690.108	5.451	Inner
24	696.431	4.989	Inner
25	706.462	12.139	Inner
26	717.254	10.15	Inner
27	721.298	13.253	Inner
28	733.636	9.852	Inner
29	755.735	16.837	Inner
30	772.799	12.774	Inner
31	779.412	12.256	Inner
32	794.501	8.843	Inner
33	828.371	9.41	Inner
34	839.902	6.219	Inner
35	850.726	12.996	Inner
36	854.861	10.286	Inner
37	868.24	9.138	Inner
38	871.232	10.135	Inner
39	877.922	17.923	Inner
40	884.613	14.329	Inner
41	901.857	16.346	Inner
42	919.811	18.499	Inner
43	957.571	17.381	Inner
44	982.893	16.665	Inner
45	1003.51	19.595	Inner
46	1010	18.992	Inner
47	1026.48	27.057	Inner
48	1042.32	15.661	Inner
49	1054.22	18.412	Inner
50	1077.09	30.049	Inner
51	1109.96	19.214	Inner
52	1137.06	20.86	Inner
53	1156.99	18.042	Inner
54	1162.85	35.096	Inner
55	1190.44	37.723	Inner
56	1198.65	34.348	Inner
57	1203.34	36.204	Inner

### Sheet: XKit_B159_PB_Stitch
File	XKit_B159_PB_Stitch
Angle	15.041	164.959
Angle Dist	868.587
Side 1	Outer
Side 2	Inner
Cell Number	Midling Dist	Cell Length	Outer/Inner
1	553.302	12.516	Outer
2	564.048	14.53	Outer
3	581.462	18.285	Outer
4	593.094	14.115	Outer
5	608.867	14.624	Outer
6	625.484	16.211	Outer
7	643.765	22.018	Outer
8	662.046	18.722	Outer
9	679.547	18.699	Outer
10	698.66	19.944	Outer
11	709.483	20.034	Outer
12	736.103	24.11	Outer
13	756.044	19.168	Outer
14	772.718	35.581	Outer
15	801.068	40.481	Outer
16	843.541	36.404	Outer
17	871.946	38.572	Outer
18	912.298	32.137	Outer
19	936.893	24.717	Outer
20	961.887	22.479	Outer
21	990.544	34.056	Outer
22	1015.11	25.077	Outer
23	1037.07	20.773	Outer
24	1058.23	24.588	Outer
25	1087.22	33.789	Outer
26	1093.08	57.887	Outer
27	1135.59	48.67	Outer
1	539.141	8.859	Inner
2	545.783	9.702	Inner
3	555.747	9.15	Inner
4	569.04	11.401	Inner
5	577.341	9.69	Inner
6	583.982	14.955	Inner
7	596.435	8.873	Inner
8	608.888	9.967	Inner
9	619.692	7.754	Inner
10	627.994	11.929	Inner
11	644.612	13.606	Inner
12	657.082	15.284	Inner
13	671.215	18.023	Inner
14	691.987	11.627	Inner
15	699.5	17.79	Inner
16	717.783	17.195	Inner
17	737.725	13.055	Inner
18	751.035	23.995	Inner
19	780.244	20.747	Inner
20	801.054	25.525	Inner
21	836.908	21.932	Inner
22	847.733	24.387	Inner
23	869.454	30.076	Inner
24	898.784	26.107	Inner
25	924.06	34.581	Inner
26	951.771	32.812	Inner
27	1002.27	33.964	Inner
28	1038	23.565	Inner
29	1051.67	33	Inner
30	1072.02	26.822	Inner
31	1093.85	24.488	Inner
32	1119.1	31.43	Inner
