## Supplementary material for "Mechanism and function of root circumnutation": Data S6: logistic_data.csv

Y_success	Genotype	Spacing
1	WT	5
1	WT	5
1	WT	5
1	WT	5
1	WT	5
1	WT	5
1	WT	5
1	WT	5
1	WT	5
1	WT	5
1	WT	5
0	WT	7
0	WT	7
1	WT	7
1	WT	7
1	WT	7
1	WT	7
1	WT	7
1	WT	7
1	WT	7
1	WT	7
1	WT	7
1	WT	7
0	WT	9
1	WT	9
1	WT	9
1	WT	9
1	WT	9
1	WT	9
0	WT	11
1	WT	11
1	WT	11
1	WT	11
1	WT	11
1	WT	11
1	MUT	5
1	MUT	5
1	MUT	5
1	MUT	5
1	MUT	5
1	MUT	5
1	MUT	5
1	MUT	5
1	MUT	5
1	MUT	5
0	MUT	5
0	MUT	5
1	MUT	7
1	MUT	7
1	MUT	7
1	MUT	7
1	MUT	7
1	MUT	7
1	MUT	7
0	MUT	7
0	MUT	7
0	MUT	7
0	MUT	7
0	MUT	7
0	MUT	7
0	MUT	7
0	MUT	7
0	MUT	7
1	MUT	9
1	MUT	9
1	MUT	9
1	MUT	9
0	MUT	9
0	MUT	9
0	MUT	9
0	MUT	9
0	MUT	9
0	MUT	9
0	MUT	9
0	MUT	9
0	MUT	9
0	MUT	9
0	MUT	9
0	MUT	9
0	MUT	9
0	MUT	9
1	MUT	11
1	MUT	11
0	MUT	11
0	MUT	11
0	MUT	11
0	MUT	11
0	MUT	11
