## Supplementary material for "Mechanism and function of root circumnutation": Data S7: angles.csv

type	angle	success
OFF	15.37212114	1
OFF	2.562970763	0
OFF	28.18603444	1
OFF	2.100595263	0
OFF	21.57607002	1
OFF	-2.081534788	0
OFF	-34.9463126	1
OFF	-11.19545676	0
OFF	-35.44862126	1
OFF	-11.40113737	0
OFF	-39.96996947	1
OFF	-7.307666582	0
OFF	-12.98791939	0
OFF	-11.21686979	0
OFF	-10.20394076	0
OFF	9.110591751	0
OFF	29.25947425	1
OFF	22.15143902	0
OFF	37.49580138	1
OFF	12.07474493	0
OFF	-30.26678156	1
OFF	7.517471729	0
OFF	-49.80298601	1
OFF	7.95194282	0
OFF	-49.84220216	1
OFF	7.202442354	0
OFF	-10.04598332	0
OFF	-10.18350953	0
OFF	-9.062292471	0
OFF	14.76736687	0
OFF	16.40904039	0
OFF	29.38415667	1
OFF	15.7259633	0
ON	31.37835242	1
ON	5.620233937	1
ON	61.41640008	1
ON	25.03840467	1
ON	16.95235358	1
ON	9.97987263	1
ON	-34.95335487	1
ON	-20.16531336	1
ON	-13.5847675	1
ON	-43.92155752	1
ON	-6.977588526	1
ON	-6.07440302	1
ON	-16.6785314	1
ON	-38.22342978	1
ON	25.7065375	1
ON	21.23961672	1
ON	-21.42117747	1
ON	-8.939504513	1
ON	-28.88963673	1
ON	-33.60821303	1
ON	-37.60940304	1
ON	-6.762464483	1
ON	-17.78182058	1
ON	-41.66709664	1
ON	-27.65201821	1
ON	-52.44445866	1
ON	-4.841256856	1
ON	-35.37869173	1
ON	7.053473847	0
ON	-10.14676547	1
ON	-2.561639371	0
ON	-6.750456389	1
ON	-1.546429363	1
ON	-11.54055659	1
ON	-59.93634063	1
ON	-15.12400731	1
ON	-1.231763899	1
ON	-11.33345228	1
ON	-19.68013937	1
ON	-21.66959931	1
ON	-9.041354763	1
ON	-30.68348303	1
ON	-39.16229972	1
ON	-11.64160253	1
ON	23.34160677	1
ON	11.6104957	1
ON	25.99904555	1
ON	25.59605426	1
ON	15.54107194	1
ON	39.93029797	1
ON	-19.4576007	1
ON	42.79299942	1
ON	10.78443051	1
ON	39.77934485	1
ON	-1.287085357	1
ON	-31.62039063	1
ON	-27.6079508	1
ON	-8.281945772	1
ON	18.11812913	1
