## Supplementary material for "Mechanism and function of root circumnutation": Data S8: gravel_success.csv

box	genotype	germinated	thru_72hr_pg	expt
1356	hk1	7	3	3
1357	hk1	9	6	3
1358	hk1	7	6	3
1359	hk1	8	3	3
1360	hk1	7	3	3
1133	hk1	6	2	1
1134	hk1	8	3	1
1135	hk1	8	5	1
1183	hk1	4	0	2
1184	hk1	4	2	2
1185	hk1	3	1	2
1351	wt	9	8	3
1352	wt	9	6	3
1353	wt	9	6	3
1354	wt	5	5	3
1355	wt	8	8	3
1128	wt	9	6	1
1129	wt	7	6	1
1130	wt	8	5	1
1180	wt	9	8	2
1181	wt	6	3	2
1182	wt	9	7	2
